# IL-6 Evades KSHV-Mediated Hyperadenylation repression via CRM1-Dependent Nuclear Export

**DOI:** 10.1101/2025.06.05.657986

**Authors:** Samantha Schultz, Jacob Miles, Will Dwyer, Daniel MacVeigh-Fierro, Mandy Muller

## Abstract

RNA turnover is critical for regulating cellular homeostasis, with nuclear export representing a key step in mRNA fate. During infection by Kaposi’s Sarcoma-associated Herpesvirus (KSHV), widespread mRNA decay is mediated by the viral endonuclease SOX, which depletes cytoplasmic transcripts and induces secondary nuclear RNA processing defects. One such defect includes transcript hyperadenylation, which promotes nuclear retention and decay. However, a subset of mRNAs escapes both SOX degradation and nuclear retention, raising questions about their export mechanisms. Here, we investigate how KSHV infection impacts mRNA poly(A) tail length and nuclear export dynamics using poly(A)-sequencing in KSHV-positive cells. Our data confirm a global increase in poly(A) tail length during KSHV infection, yet we identified a group of hyperadenylated transcripts that remain localized in the cytoplasm, suggesting active evasion of nuclear retention. Notably, we focused on interleukin-6 (IL-6), an mRNA known to escape SOX-mediated decay. Using G/I tailing and sPAT assays, we show that IL-6 is hyperadenylated yet, exported. We demonstrate that its export is dependent upon the CRM1 nuclear export pathway, rather than through the canonical NXF1-NXT1 pathway. Inhibition of CRM1 impairs IL-6 nuclear export and reduces steady-state mRNA levels, implicating CRM1 export in the stabilization of this transcript. Our findings reveal a previously unrecognized mechanism by which select host mRNAs like IL-6, bypass KSHV-imposed nuclear export block, thereby preserving their cytoplasmic function during infection. This study highlights viral manipulation of RNA processing and export pathways as a critical determinant of transcript fate and identifies CRM1 as a key mediator of selective transcript preservation during KSHV infection.

**SIGNIFICANCE STATEMENT:** Kaposi’s sarcoma-associated herpesvirus (KSHV) globally disrupts host gene expression by inducing host shutoff which triggers a global repression of the host transcriptome via widespread RNA decay, RNA, nascent transcript hyperadenylation and nuclear export blocks, yet a subset of transcripts escape this repression. This study reveals that despite acquiring long poly(A) tails, select host mRNAs such as IL-6 evade nuclear retention by using the alternative CRM1-dependent export pathway and remain stable in the cytoplasm. These findings challenge the prevailing model that hyperadenylation alone dictates nuclear decay and uncover a selective mechanism by which crucial host transcripts bypass KSHV-mediated gene repression. Understanding this selective escape provides new insights into host-virus interactions and highlights CRM1 as a potential therapeutic target in KSHV-associated diseases.
