## Supplementary table 2 for "IL-6 Evades KSHV-Mediated Hyperadenylation repression via CRM1-Dependent Nuclear Export"

### Sheet: Sheet1
	LATENT		LYTIC
Symbol	NUC	CYT	NUC	CYT
K1	0	0	122	26
ORF4	0	0	115	0
ORF6	0	0	62	33
ORF7	0	0	41	50
ORF10	0	0	0	0
ORF11	0	0	44	46
ORF2	0	0	0	0
K2	0	0	32	28
K3	0	0	23	14
ORF70	0	0	100	102
K4.2	0	0	0	20
K5	0	0	0	0
K6	0	0	0	48
K7	0	0	26	0
ORF16	0	55	49	0
ORF18	0	0	0	0
ORF21	0	0	85	0
ORF22	0	0	55	65
ORF24	0	0	98	0
ORF23	0	0	0	37
ORF25	0	0	26	0
ORF27	0	0	66	64
ORF29	0	0	104	52
ORF39	0	0	15	18
ORF42	0	0	0	63
ORF44	0	0	0	0
ORF45	0	0	0	116
ORF49	0	38	85	80
K8.1	0	0	57	16
ORF56	0	0	121	0
ORF57	0	0	26	15
vIRF-1	0	0	59	62
vIRF-4	0	0	80	0
vIRF-3	0	0	75	57
vIRF-2	0	0	108	120
ORF61	100	0	51	64
ORF58	66	0	73	45
ORF62	0	0	73	0
ORF59	0	0	41	17
ORF63	0	0	34	0
ORF64	0	29	31	45
ORF67A	0	0	0	97
ORF67	0	0	0	35
ORF65	0	0	18	0
ORF68	0	0	42	12
ORF69	0	21	33	33
K12	56	74	50	50
ORF71	0	0	26	39
ORF72	0	0	27	0
ORF75	0	0	0	0
PAN	85	85	85	79
HHV8_gs05	0	0	0	0
